# Divergent Retrograde Signaling Pathways Coordinate Longevity and Metformin Responses in Complex I and Complex IV Deficient *C. elegans*

**DOI:** 10.64898/2026.09.15.751667

**Authors:** Chutipong Chiamkunakorn, Juthakorn Poothong, Kongtana Trakarnsanga, Bart P. Braeckman, Wichit Suthammarak

## Abstract

Mild reductions in mitochondrial electron transport chain (ETC) capacity paradoxically extend organismal lifespan, a conserved phenomenon termed mitohormesis. While the mitochondrial unfolded protein response (UPR^mt^) and AMP-activated protein kinase (AMPK) are both established regulators of this process, whether distinct mitochondrial lesions converge on a single, unified survival mechanism remains unclear. By systematically dissecting the genetic architectures governing longevity in *Caenorhabditis elegans*, we demonstrate that targeted RNAi knockdown of Complex I (*nuo-6*) and Complex IV (*cco-1*) subunits activates fundamentally divergent downstream pathways. Both structural defects robustly induce the UPR^mt^, yet lifespan extension from Complex I impairment highly dependent on the UPR^mt^ master regulator ATFS-1 while bypassing the AMPK ortholog AAK-2. Conversely, Complex IV-mediated longevity operates independent of ATFS-1 but requires AAK-2-driven metabolic reprogramming. Pharmacological intervention with metformin—a Complex I inhibitor and AMPK activator—further exposed complex-specific vulnerabilities: metformin markedly suppressed the longevity phenotype of *nuo-6;aak-2* mutants, whereas in *cco-1;aak-2* animals it produced a trend toward lifespan extension that appeared independent of AAK-2. Together, these findings challenge the view of mitohormesis as a uniform response, revealing instead that cells engage specialized, molecularly tailored retrograde signaling networks to govern lifespan and respond to pharmacological interventions.
