## Supplementary material for "Divergent Retrograde Signaling Pathways Coordinate Longevity and Metformin Responses in Complex I and Complex IV Deficient *C. elegans*": Lifespan and Western Blot: Calculation for Fig 3 and 5.xlsx

### Sheet: Blot for Fig 3
Blot for Fig 3	Lable	Group	Band intensity
			Actin	P-aak2		aak-2/actin	average of the group	normalized to group average	mean	SD	unpaired t-test
	#1	EV	28494.6	7106.13		0.249385	0.464382	0.537026	1	0.338008
	#2	EV	27479.6	12267.6		0.446428		0.961338
	#3	EV	23496.6	13393.5		0.570018		1.22748
	#4	EV	22329.5	13212.2		0.591696		1.27416
	#1	EV MFM	23725.6	14269.3		0.601431		1.29512	1.30307	0.656366
	#2	EV MFM	23928.3	24274.9		1.01448		2.18459
	#3	EV MFM	22289.4	6290.05		0.282199		0.607688
	#4	EV MFM	21535.5	11249.5		0.522368		1.12487
	#1	nuo-6	26994.5	10393.4		0.385018	0.464382	0.829098	0.585655	0.316019	0.161223
	#2	nuo-6	73706.7	7821.78		0.10612		0.22852				vs untreated EV
	#3	nuo-6	17291.1	5615.54		0.324764		0.699347
	#1	nuo-6 MFM	24511.9	8277.33		0.337687		0.727174	0.352897	0.324844
	#2	nuo-6 MFM	15855.8	1378.55		0.0869431		0.187223
	#3	nuo-6 MFM	25683.3	1720.96		0.0670069		0.144293
	#1	cco-1	27773.9	17134.9		0.616941	0.464382	1.32852	1.53171	0.182658	0.0470894
	#2	cco-1	27408.3	21412		0.781225		1.68229				vs untreated EV
	#3	cco-1	24681.2	18158.7		0.735728		1.58432
	#1	cco-1 MFM	28790.7	20440.3		0.709963		1.52884	0.743933	0.679748
	#2	cco-1 MFM	24765.8	4016.74		0.162189		0.349258
	#3	cco-1 MFM	26691.9	4384.28		0.164255		0.353707

### Sheet: Blot for Fig 5
Blot for Fig 5	Lable	Group	Band intensity
			Actin	P-aak2		aak-2/actin	average of the group	normalized to group average	mean	SD	unpaired t-test
	#1	EV	28494.6	7106.13		0.249385	0.370142	0.673755	1	0.253729
	#2	EV	27479.6	12267.6		0.446428		1.2061
	#3	EV	23000	10182.7		0.442726		1.1961
	#4	EV	20413.6	6982.03		0.342029		0.924048
	#1	EV MFM	23725.6	14269.3		0.601431	0.370142	1.62486	2.36956	0.516196	0.00713086	vs untreated EV
	#2	EV MFM	23928.3	24274.9		1.01448		2.7408
	#3	EV MFM	19360.9	19297.1		0.996705		2.69276
	#4	EV MFM	18226.9	16325.5		0.895682		2.41983
	#1	nuo-6	26994.5	10393.4		0.385018	0.468003	0.822684	1	0.340206
	#2	nuo-6	22839	14881.2		0.65157		1.39224
	#3	nuo-6	19706.1	7240.4		0.36742		0.78508
												vs untreated nuo-6
	#1	nuo-6 MFM	24511.9	8277.33		0.337687	0.468003	0.721549	0.250392	0.408046	0.072959
	#2	nuo-6 MFM	15393.1	128.95		0.00837716		0.0178998
	#3	nuo-6 MFM	14857.4	81.536		0.00548791		0.0117262
	#1	nuo-6 aak-2	24822.4	6794.84		0.273738	0.238067	1.14984	1	0.221564
	#2	nuo-6 aak-2	31272.6	8224.23		0.262985		1.10467
	#3	nuo-6 aak-2	31445.5	5580.86		0.177477		0.745493
	#1	nuo-6 aak-2 MFM	25039.4	273.092		0.0109065	0.238067	0.0458128	1.00321	0.838798	0.995408	vs untreated nuo-6;aak-2
	#2	nuo-6 aak-2 MFM	25570	9794		0.383027		1.60891
	#3	nuo-6 aak-2 MFM	28708.6	9260.17		0.322558		1.3549
	#1	cco-1	27773.9	17134.9		0.616941	0.572912	1.07685	1	0.0924897
	#2	cco-1	22185.2	13038.1		0.587693		1.0258
	#3	cco-1	21218.2	10908.3		0.514102		0.89735
	#1	cco-1 MFM	28790.7	20440.3		0.709963	0.572912	1.23922	1.41274	0.21307	0.0614438	vs untreated cco-1
	#2	cco-1 MFM	19740.1	15250		0.772541		1.34845
	#3	cco-1 MFM	18899.8	17872.1		0.945621		1.65055
	#1	cco-1 aak-2	26530.1	14323.9		0.539909	0.415204	1.30034	1	0.274777
	#2	cco-1 aak-2	39411	12456.7		0.316072		0.761243
	#3	cco-1 aak-2	27156.7	10581.1		0.389633		0.938412
	#1	cco-1 aak-2 MFM	25354	10626.8		0.419137	0.415204	1.00947	1.72178	0.618392	0.169772	vs untreated cco-1;aak-2
	#2	cco-1 aak-2 MFM	21880.4	19270.6		0.880723		2.12118
	#3	cco-1 aak-2 MFM	19659.2	16608.4		0.844813		2.03469
