## Supplementary material for "Divergent Retrograde Signaling Pathways Coordinate Longevity and Metformin Responses in Complex I and Complex IV Deficient *C. elegans*": Lifespan and Western Blot: LIfespan.xlsx

### Sheet: Fig.1
			% EV [100]				% nuo-6 [99]				% cco-1 [99]
			#days	dead	censored		#days	dead	censored		#days	dead	censored
			0	0	0		0	0	0		0	0	0
			1	0	0		1	0	0		1	0	0
			2	0	0		2	0	0		2	0	0
			3	0	0		3	0	0		3	0	2
			4	0	0		4	0	0		4	0	3
			5	0	0		5	0	0		5	0	0
			6	0	0		6	2	0		6	0	4
			7	0	1		7	1	0		7	0	1
			8	1	1		8	0	0		8	0	1
			9	0	0		9	1	4		9	0	4
			10	2	3		10	0	0		10	0	0
			11	2	0		11	0	1		11	1	2
			12	5	3		12	3	0		12	0	0
			13	7	2		13	2	0		13	0	1
			14	13	0		14	0	2		14	0	0
			15	3	0		15	0	0		15	0	3
			16	2	1		16	0	0		16	3	0
			17	17	0		17	26	2		17	6	0
			18	4	0		18	6	0		18	1	0
			19	0	1		19	5	0		19	9	0
			20	8	0		20	22	0		20	0	0
			21	1	0		21	3	0		21	0	0
			22	3	0		22	0	0		22	4	0
			23	4	0		23	7	0		23	11	0
			24	9	0		24	1	0		24	9	0
			25	0	0		25	1	0		25	7	0
			26	5	0		26	2	1		26	5	0
			27	2	0		27	3	0		27	7	0
							28	2	1		28	4	0
							29	1	0		29	5	0
											30	1	0
											31	2	0
											32	0	0
											33	2	0
											34	1	0

### Sheet: Fig.2
			% EV [100]				% atfs1 [100]				% nuo-6 [99]				% nuo-6+atfs1 [100]				% cco-1 [99]				% cco-1+atfs1 [100]
			#days	dead	censored		#days	dead	censored		#days	dead	censored		#days	dead	censored		#days	dead	censored		#days	dead	censored
			0	0	0		0	0	0		0	0	0		0	0	0		0	0	0		0	0	0
			1	0	0		1	0	0		1	0	0		1	0	0		1	0	0		1	0	0
			2	0	0		2	0	0		2	0	0		2	0	0		2	0	0		2	0	0
			3	0	0		3	0	0		3	0	0		3	0	0		3	0	2		3	0	0
			4	0	0		4	0	0		4	0	0		4	0	0		4	0	3		4	0	0
			5	0	0		5	0	2		5	0	0		5	0	2		5	0	0		5	0	0
			6	0	0		6	0	7		6	2	0		6	6	6		6	0	4		6	0	0
			7	0	1		7	0	0		7	1	0		7	6	3		7	0	1		7	0	1
			8	1	1		8	1	1		8	0	0		8	5	1		8	0	1		8	0	1
			9	0	0		9	0	0		9	1	4		9	3	1		9	0	4		9	0	0
			10	2	3		10	3	2		10	0	0		10	1	4		10	0	0		10	0	0
			11	2	0		11	3	0		11	0	1		11	2	0		11	1	2		11	2	5
			12	5	3		12	6	0		12	3	0		12	1	5		12	0	0		12	0	1
			13	7	2		13	3	4		13	2	0		13	1	1		13	0	1		13	0	4
			14	13	0		14	7	0		14	0	2		14	11	0		14	0	0		14	1	0
			15	3	0		15	7	0		15	0	0		15	9	0		15	0	3		15	1	0
			16	2	1		16	8	0		16	0	0		16	7	0		16	3	0		16	5	0
			17	17	0		17	11	0		17	26	2		17	8	4		17	6	0		17	6	12
			18	4	0		18	2	0		18	6	0		18	4	0		18	1	0		18	1	0
			19	0	1		19	2	0		19	5	0		19	0	0		19	9	0		19	5	0
			20	8	0		20	3	1		20	22	0		20	1	0		20	0	0		20	3	0
			21	1	0		21	4	0		21	3	0		21	4	0		21	0	0		21	0	2
			22	3	0		22	3	0		22	0	0		22	0	0		22	4	0		22	8	0
			23	4	0		23	5	0		23	7	0		23	0	0		23	11	0		23	4	0
			24	9	0		24	2	0		24	1	0		24	1	0		24	9	0		24	5	0
			25	0	0		25	11	0		25	1	0		25	3	0		25	7	0		25	5	0
			26	5	0		26	0	0		26	2	1						26	5	0		26	2	0
			27	2	0		27	0	0		27	3	0						27	7	0		27	13	0
							28	1	0		28	2	1						28	4	0		28	1	0
							29	0	0		29	1	0						29	5	0		29	2	0
							30	1	0										30	1	0		30	7	0
																			31	2	0		31	3	0
																			32	0	0
																			33	2	0
																			34	1	0

### Sheet: Fig.3
		% EV [100]				% aak-2 [100]				% nuo-6 [99]				% nuo-6 aak-2 [95]				% cco-1 [99]				% cco-1 aak-2 [100]
		#days	dead	censored		#days	dead	censored		#days	dead	censored		#days	dead	censored		#days	dead	censored		#days	dead	censored
		0	0	0		0	0	0		0	0	0		0	0	0		0	0	0		0	0	0
		1	0	0		1	0	0		1	0	0		1	0	0		1	0	0		1	0	0
		2	0	0		2	0	0		2	0	0		2	0	0		2	0	0		2	0	0
		3	0	0		3	0	0		3	0	0		3	0	0		3	0	2		3	0	0
		4	0	0		4	0	0		4	0	0		4	0	0		4	0	3		4	0	0
		5	0	0		5	1	1		5	0	0		5	1	0		5	0	0		5	0	1
		6	0	0		6	1	0		6	2	0		6	2	0		6	0	4		6	0	1
		7	0	1		7	0	0		7	1	0		7	5	3		7	0	1		7	0	1
		8	1	1		8	0	0		8	0	0		8	1	0		8	0	1		8	0	0
		9	0	0		9	1	2		9	1	4		9	1	1		9	0	4		9	1	2
		10	2	3		10	0	1		10	0	0		10	0	0		10	0	0		10	3	3
		11	2	0		11	3	0		11	0	1		11	1	2		11	1	2		11	9	1
		12	5	3		12	9	0		12	3	0		12	1	0		12	0	0		12	6	12
		13	7	2		13	10	3		13	2	0		13	1	0		13	0	1		13	14	2
		14	13	0		14	5	1		14	0	2		14	6	0		14	0	0		14	7	0
		15	3	0		15	0	0		15	0	0		15	0	0		15	0	3		15	5	0
		16	2	1		16	0	0		16	0	0		16	0	0		16	3	0		16	7	0
		17	17	0		17	19	7		17	26	2		17	8	2		17	6	0		17	0	1
		18	4	0		18	22	0		18	6	0		18	4	0		18	1	0		18	6	0
		19	0	1		19	2	0		19	5	0		19	0	0		19	9	0		19	1	0
		20	8	0		20	2	0		20	22	0		20	10	0		20	0	0		20	2	0
		21	1	0		21	6	0		21	3	0		21	5	0		21	0	0		21	0	0
		22	3	0		22	0	0		22	0	0		22	0	0		22	4	0		22	1	0
		23	4	0		23	3	0		23	7	0		23	10	0		23	11	0		23	3	0
		24	9	0		24	0	0		24	1	0		24	3	0		24	9	0		24	0	0
		25	0	0		25	0	0		25	1	0		25	5	0		25	7	0		25	2	0
		26	5	0		26	1	0		26	2	1		26	4	4		26	5	0		26	1	0
		27	2	0						27	3	0		27	8	0		27	7	0		27	1	0
										28	2	1		28	6	0		28	4	0		28	0	0
										29	1	0		29	1	0		29	5	0		29	1	0
																		30	1	0		30	0	3
																		31	2	0		31	3	0
																		32	0	0
																		33	2	0
																		34	1	0

### Sheet: Fig.4
			% EV [100]				% EV 50mM MFM [100]				% cco-1 [99]				% cco-1 50mM MFM [100]					% nuo-6 [99]				% nuo-6 50mM MFM [100]
			#days	dead	censored		#days	dead	censored		#days	dead	censored		#days	dead	censored			#days	dead	censored		#days	dead	censored
			0	0	0		0	0	0		0	0	0		0	0	0			0	0	0		0	0	0
			1	0	0		1	0	0		1	0	0		1	0	0			1	0	0		1	0	0
			2	0	0		2	0	0		2	0	0		2	0	0			2	0	0		2	0	0
			3	0	0		3	0	0		3	0	2		3	0	0			3	0	0		3	0	0
			4	0	0		4	0	0		4	0	3		4	0	0			4	0	0		4	0	0
			5	0	0		5	0	0		5	0	0		5	0	0			5	0	0		5	0	1
			6	0	0		6	1	2		6	0	4		6	0	0			6	2	0		6	0	0
			7	0	1		7	0	4		7	0	1		7	0	3			7	1	0		7	0	9
			8	1	1		8	0	0		8	0	1		8	1	13			8	0	0		8	0	0
			9	0	0		9	0	0		9	0	4		9	0	0			9	1	4		9	0	15
			10	2	3		10	1	1		10	0	0		10	0	0			10	0	0		10	0	0
			11	2	0		11	7	0		11	1	2		11	0	0			11	0	1		11	3	8
			12	5	3		12	3	0		12	0	0		12	0	1			12	3	0		12	5	0
			13	7	2		13	10	0		13	0	1		13	0	0			13	2	0		13	4	2
			14	13	0		14	4	0		14	0	0			0	0			14	0	2		14	4	1
			15	3	0		15	3	0		15	0	3		15	0	0			15	0	0		15	0	0
			16	2	1		16	3	0		16	3	0		16	0	0			16	0	0		16	0	0
			17	17	0		17	5	0		17	6	0		17	0	7			17	26	2		17	6	9
			18	4	0		18	3	0		18	1	0		18	0	0			18	6	0		18	6	0
			19	0	1		19	7	0		19	9	0		19	0	7			19	5	0		19	4	0
			20	8	0		20	6	0		20	0	0		20	0	0			20	22	0		20	6	0
			21	1	0		21	8	0		21	0	0		21	0	0			21	3	0		21	1	0
			22	3	0		22	4	0		22	4	0		22	0	4			22	0	0		22	0	0
			23	4	0		23	5	0		23	11	0		23	1	0			23	7	0		23	7	0
			24	9	0		24	6	0		24	9	0		24	1	3			24	1	0		24	2	0
			25	0	0		25	4	0		25	7	0		25	0	0			25	1	0		25	1	0
			26	5	0		26	3	0		26	5	0		26	4	2			26	2	1		26	1	0
			27	2	0		27	3	0		27	7	0		27	6	0			27	3	0		27	3	0
							28	1	0		28	4	0		28	3	0			28	2	1		28	0	0
							29	4	0		29	5	0		29	3	0			29	1	0		29	1	0
							30	1	0		30	1	0		30	20	0							30	1	0
							31	1	0		31	2	0		31	5	0
											32	0	0		32	0	0
											33	2	0		33	7	0
											34	1	0		34	5	0
															35	4	0

### Sheet: Fig.5
			% nuo-6 [99]				% nuo-6 aak-2 [95]				% nuo-6 aak-2 50mM MFM [100]				% cco-1 [99]				% cco-1 aak-2 [100]				% cco-1 aak-2 50 mM MFM [100]
			#days	dead	censored		#days	dead	censored		#days	dead	censored		#days	dead	censored		#days	dead	censored		#days	dead	censored
			0	0	0		0	0	0		0	0	0		0	0	0		0	0	0		0	0	0
			1	0	0		1	0	0		1	0	0		1	0	0		1	0	0		1	0	0
			2	0	0		2	0	0		2	0	0		2	0	0		2	0	0		2	0	0
			3	0	0		3	0	0		3	0	0		3	0	2		3	0	0		3	0	0
			4	0	0		4	0	0		4	0	0		4	0	3		4	0	0		4	0	0
			5	0	0		5	1	0		5	0	3		5	0	0		5	0	1		5	0	0
			6	2	0		6	2	0		6	0	0		6	0	4		6	0	1		6	0	3
			7	1	0		7	5	3		7	0	7		7	0	1		7	0	1		7	0	0
			8	0	0		8	1	0		8	2	0		8	0	1		8	0	0		8	0	0
			9	1	4		9	1	1		9	2	12		9	0	4		9	1	2		9	0	4
			10	0	0		10	0	0		10	0	0		10	0	0		10	3	3		10	3	8
			11	0	1		11	1	2		11	1	8		11	1	2		11	9	1		11	6	0
			12	3	0		12	1	0		12	0	0		12	0	0		12	6	12		12	1	16
			13	2	0		13	1	0		13	2	0		13	0	1		13	14	2		13	2	0
			14	0	2		14	6	0		14	2	3		14	0	0		14	7	0		14	9	0
			15	0	0		15	0	0		15	0	0		15	0	3		15	5	0		15	0	7
			16	0	0		16	0	0		16	0	0		16	3	0		16	7	0		16	6	0
			17	26	2		17	8	2		17	27	6		17	6	0		17	0	1		17	2	0
			18	6	0		18	4	0		18	10	4		18	1	0		18	6	0		18	3	5
			19	5	0		19	0	0		19	2	0		19	9	0		19	1	0		19	0	0
			20	22	0		20	10	0		20	8	0		20	0	0		20	2	0		20	3	0
			21	3	0		21	5	0		21	0	0		21	0	0		21	0	0		21	4	0
			22	0	0		22	0	0		22	0	0		22	4	0		22	1	0		22	1	0
			23	7	0		23	10	0		23	0	0		23	11	0		23	3	0		23	0	0
			24	1	0		24	3	0		24	0	0		24	9	0		24	0	0		24	5	0
			25	1	0		25	5	0		25	1	0		25	7	0		25	2	0		25	7	0
			26	2	1		26	4	4						26	5	0		26	1	0		26	2	0
			27	3	0		27	8	0						27	7	0		27	1	0		27	1	0
			28	2	1		28	6	0						28	4	0		28	0	0		28	2	0
			29	1	0		29	1	0						29	5	0		29	1	0
															30	1	0		30	0	3
															31	2	0		31	3	0
															32	0	0
															33	2	0
															34	1	0
